# Multi-environment Genome Wide Association Studies of Yield Traits in Common Bean (*Phaseolus vulgaris* L.) × Tepary Bean (*P. acutifolius* A. Gray) Interspecific Advanced Lines at the Humid and Dry Colombian Caribbean Subregions

**DOI:** 10.1101/2022.08.03.502649

**Authors:** Felipe López-Hernández, Esteban Burbano-Erazo, Rommel Igor León-Pacheco, Carina Cecilia Cordero-Cordero, Diego F. Villanueva-Mejía, Adriana Patricia Tofiño-Rivera, Andrés J. Cortés

## Abstract

Genome Wide Associations Studies GWAS are a powerful strategy for the exploration adaptive genetic variation to drought stress in advanced lines in common bean with interspecific genotypes, yet they still lack behind in the use of arid multi-environments as the subregions of the Colombian Caribbean. In order to bridge this gap, we couple an advanced genotypes panel integrated with Common Bean (*Phaseolus vulgaris* L.) × Tepary Bean (*P. acutifolius* A. Gray) interspecific lines with GWAS algorithms to identify novel sources of drought tolerance across the subregions of Colombian Caribbean. One of the most important challenges in agriculture is to achieve food security in environments vulnerable to climate change which worsens with the passing of the years. The common bean, a key product of the food basket of vulnerable regions of the Caribbean is affected by the reduction in yield under drought stress. A total of 87 advanced accessions with interspecific lines were genotyped by sequencing (GBS), leading to the discovery of 15,645 single-nucleotide polymorphism (SNP) markers. Five yield traits were developed for each accession and inputted in GWAS algorithms (*i.e.* FarmCPU, and BLINK) to identify putative associated loci in drought stress. Best-fit models revealed 47 significantly associated alleles distributed in all 11 common bean chromosomes. Flanking candidate genes were identified using 1-kb genomic windows centered in each associated SNP marker. A pathways enriched analysis was carried out using the mapped output in the GWAS step for each yield traits indices. Some of these genes were directly linked to response mechanisms of drought stress to level morphological, physiological, metabolic, signal transduction, and fatty acid and phospholipid metabolism. This work offers putative associated loci for marker-assisted and genomic selection for drought tolerance in common bean. It also demonstrates that it is feasible to identify genome-wide associations with an interspecific panel of genotypes and modern GWAS algorithms in multiples environments.
