## Supplemental Table 1 for "Multi-environment Genome Wide Association Studies of Yield Traits in Common Bean (*Phaseolus vulgaris* L.) × Tepary Bean (*P. acutifolius* A. Gray) Interspecific Advanced Lines at the Humid and Dry Colombian Caribbean Subregions"

### Sheet: Hoja1
Genotype	Code	Identification	Genealogy
G1	FAM F5.7 ENT 1	-	((VAP 1xG 40019)F1 X SEF 10)F1 X SMC 214/-001F1-03C-MC-01S-04C-MC
G2	FAM F3.4 ENT 1	-	(((((INB 834xG 40264)F1 X INB 834)F1 X INB 841)-003F1 X G 40036)F1 X SEF 10)F1 X SEN 118/-003F1-01S-02C-MC
G3	FAM F5.7 ENT 2	-	((VAP 1xG 40019)F1 X SEF 10)F1 X SMC 214/-001F1-03C-MC-01S-09C-MC
G4	FAM F3.4 ENT 2	-	(((((INB 834xG 40264)F1 X INB 834)F1 X INB 841)-003F1 X G 40036)F1 X ICTA LIGERO)F1 X SEF 10/-004F1-01S-03C-MC
G5	FAM F5.7 ENT 3	-	((VAP 1xG 40019)F1 X SEF 10)F1 X SMC 214/-001F1-03C-MC-01S-11C-MC
G6	FAM F3.4 ENT 3	-	(((((INB 834xG 40264)F1 X INB 841)F1 X INB 834)-002F1 X G 40119)F1 X SMC 214)F1 X SMR 155/-001F1-01S-01C-MC
G7	FAM F5.7 ENT 4	-	((VAP 1xG 40019)F1 X SEF 10)F1 X SMC 214/-001F1-03C-MC-01S-13C-MC
G8	FAM F3.4 ENT 4	-	(((((INB 834xG 40264)F1 X INB 841)F1 X INB 834)-002F1 X G 40119)F1 X SMC 214)F1 X SMR 155/-001F1-01S-02C-MC
G9	FAM F5.7 ENT 5	-	((VAP 1xG 40019)F1 X SEF 10)F1 X SMC 214/-001F1-03C-MC-01S-15C-MC
G10	FAM F3.4 ENT 5	-	(((((INB 834xG 40264)F1 X INB 841)F1 X INB 834)-002F1 X G 40119)F1 X SMC 214)F1 X SMR 155/-001F1-01S-06C-MC
G11	FAM F5.7 ENT 6	-	((VAP 1xG 40019)F1 X SEF 10)F1 X SMC 214/-001F1-03C-MC-01S-19C-MC
G12	FAM F3.4 ENT 6	-	(((((INB 834xG 40264)F1 X INB 841)F1 X INB 834)-002F1 X G 40119)F1 X SEF 10)F1 X SMR 155/-001F1-01S-07C-MC
G13	FAM F5.7 ENT 7	-	((VAP 1xG 40019)F1 X SEF 10)F1 X SMC 214/-001F1-03C-MC-01S-26C-MC
G14	FAM F3.4 ENT 7	-	(((((INB 834xG 40264)F1 X INB 841)F1 X INB 834)-002F1 X G 40119)F1 X SEF 10)F1 X SMR 155/-001F1-01S-10C-MC
G15	FAM F5.7 ENT 8	-	((VAP 1xG 40019)F1 X SEF 10)F1 X SMC 214/-001F1-03C-MC-01S-28C-MC
G16	FAM F5.7 ENT 9	-	((VAP 1xG 40019)F1 X SEF 10)F1 X SMC 214/-001F1-03C-MC-01S-40C-MC
G17	FAM F5.7 ENT 10	-	((VAP 1xG 40019)F1 X SEF 10)F1 X SMC 214/-001F1-03C-MC-01S-43C-MC
G18	FAM F5.7 ENT 11	-	((VAP 1xG 40019)F1 X SEF 10)F1 X SMC 214/-001F1-03C-MC-01S-45C-MC
G19	FAM F5.7 ENT 12	-	((VAP 1xG 40019)F1 X SEF 10)F1 X SMC 214/-001F1-03C-MC-01S-46C-MC
G20	FAM F5.7 ENT 13	-	((VAP 1xG 40019)F1 X SEF 10)F1 X SMC 214/-001F1-03C-MC-01S-50C-MC
G21	FAM F5.7 ENT 14	-	((VAP 1xG 40019)F1 X SEF 10)F1 X SMC 214/-001F1-03C-MC-01S-52C-MC
G22	FAM F5.7 ENT 15	-	((VAP 1xG 40019)F1 X SEF 10)F1 X SEF 10/-001F1-06C-MC-01S-02C-MC
G23	FAM F5.7 ENT 16	-	((VAP 1xG 40019)F1 X SEF 10)F1 X SEF 10/-001F1-06C-MC-01S-03C-MC
G24	FAM F5.7 ENT 17	-	((VAP 1xG 40019)F1 X SEF 10)F1 X SEF 10/-001F1-06C-MC-01S-08C-MC
G25	FAM F5.7 ENT 18	-	((VAP 1xG 40019)F1 X SEF 10)F1 X SEF 10/-001F1-06C-MC-01S-09C-MC
G26	FAM F5.7 ENT 19	-	((VAP 1xG 40019)F1 X SEF 10)F1 X SEF 10/-001F1-06C-MC-01S-10C-MC
G27	FAM F5.7 ENT 20	-	((VAP 1xG 40019)F1 X SEF 10)F1 X SEF 10/-001F1-06C-MC-01S-11C-MC
G28	FAM F5.7 ENT 21	-	((VAP 1xG 40019)F1 X SEF 10)F1 X SEF 10/-001F1-06C-MC-01S-12C-MC
G29	19ACC05549.000	identifier	SAP 1-16 x (SAB 659 x SEF 60)/-3CF2-(CM)C-2Q-(M)C-1V-(M)C-(M)C
G30	19ACC05555.000	identifier	(SAB 659 x SEF 60) x (SAR 4 x G 122)/-5CF2-(CM)C-1Q-1V-2V-(M)C-(M)C
G31	19ACC05559.000	identifier	(DAB 295 x SEF 60) x DAA 9/-14CF2-(CM)C-2Q-(M)C-1V-(M)C-(M)C
G32	19ACC05577.000	identifier	BRB 190 x (SAB 659 x SEF 60)/-29CF2-(CM)C-1Q-(M)C-2V-(M)C-(M)C
G33	19ACC05631.000	identifier	SAP 1-16 x (SAB 659 x SEF 60)/-6CF2-(CM)C-1Q-(M)C-4V-(M)C-(M)C
G34	19ACC05597.000	identifier	IJR x SAB 259/-(M)CF2-1Q-9V-1V-(M)C-(M)C
G35	19ACC05633.000	identifier	LPA 736 x (DAB 295 x SAR 4)/-3CF2-(CM)C-1Q-(M)C-1V-(M)C-(M)C
G36	HTA4-4	line	DAA 9 x (DAB 295 x SAR 4)/-5CF2-(CM)C-3Q-(M)C-1V-(M)C-4S-(CM)C-(M)C
G37	HTA4-6	line	DAA 9 x (DAB 295 x SAR 4)/-5CF2-(CM)C-3Q-(M)C-1V-(M)C-6S-(CM)C-(M)C
G38	HTA4-10	line	DAA 9 x (DAB 295 x SAR 4)/-5CF2-(CM)C-3Q-(M)C-1V-(M)C-10S-(CM)C-(M)C
G39	HTA5-7	line	DAA 9 x (DAB 295 x SAR 4)/-8CF2-(CM)C-5Q-(M)C-3V-(M)C-7S-(CM)C-(M)C
G40	HTA6-1	line	DAA 9 x (DAB 295 x SEF 60)/-3CF2-(CM)C-1Q-1V-2V-(M)C-1S-(CM)C-(M)C
G41	HTA6-3	line	DAA 9 x (DAB 295 x SEF 60)/-3CF2-(CM)C-1Q-1V-2V-(M)C-3S-(CM)C-(M)C
G42	HTA6-11	line	DAA 9 x (DAB 295 x SEF 60)/-3CF2-(CM)C-1Q-1V-2V-(M)C-11S-(CM)C-(M)C
G43	HTA6-13	line	DAA 9 x (DAB 295 x SEF 60)/-3CF2-(CM)C-1Q-1V-2V-(M)C-13S-(CM)C-(M)C
G44	HTA10-1	line	DAA 9 x (DAB 295 x SEF 60)/-9CF2-(CM)C-1Q-(M)C-2V-(M)C-1S-(CM)C-(M)C
G45	HTA10-2	line	DAA 9 x (DAB 295 x SEF 60)/-9CF2-(CM)C-1Q-(M)C-2V-(M)C-2S-(CM)C-(M)C
G46	HTA12-1	line	DAA 9 x (DAB 295 x SAR 4)/-5CF2-(CM)C-3Q-6V-2V-(M)C-1S-(CM)C-(M)C
G47	HTA12-2	line	DAA 9 x (DAB 295 x SAR 4)/-5CF2-(CM)C-3Q-6V-2V-(M)C-2S-(CM)C-(M)C
G48	HTA14-1	line	DAA 9 x (DAB 295 x SAR 4)/-8CF2-(CM)C-2Q-(M)C-1V-(M)C-1S-(CM)C-(M)C
G49	HTA14-2	line	DAA 9 x (DAB 295 x SAR 4)/-8CF2-(CM)C-2Q-(M)C-1V-(M)C-2S-(CM)C-(M)C
G50	HTA14-4	line	DAA 9 x (DAB 295 x SAR 4)/-8CF2-(CM)C-2Q-(M)C-1V-(M)C-4S-(CM)C-(M)C
G51	HTA14-5	line	DAA 9 x (DAB 295 x SAR 4)/-8CF2-(CM)C-2Q-(M)C-1V-(M)C-5S-(CM)C-(M)C
G52	HTA25-4	line	(SAB 659 x SEF 60) x DAA 9/-6CF2-(CM)C-2Q-(M)C-2V-(M)C-4S-(CM)C-(M)C
G53	HTA25-6	line	(SAB 659 x SEF 60) x DAA 9/-6CF2-(CM)C-2Q-(M)C-2V-(M)C-6S-(CM)C-(M)C
G54	G4494	line	Desconocido
G55	G122	line	Desconocido
G56	DAB295	line	(CAL 96xSAB 621) X SAB 686/-5 F2W -(M)W -3Z-(CM)W
G57	DAB937	line	SAB659 x KATB1/-(M)WF2-1W-(CM)W-4W-(CM)Z
G58	DAB489	line	(RED CANADIAN WONDERxSAB 626) X SAB 679/-5 F2W -(M)W -6Z-(CM)W
G59	GGR 145	line	GGB 13xSMR 191/-032F1-MC-11C-02C-MC
G60	GGR 146	line	GGB 13xSMR 191/-032F1-MC-11C-04C-MC
G61	GGR 147	line	SMC 214 X (GGR 1xSMC 232)F1/-010F1-01C-03C-06C-MC-02C-MC
G62	GGR 148	line	SEF 10-1 X (SMR 138xGGR 42)F1/-041F1-MC-02C-MP-MC-MC-03C-MC
G63	GGR 149	line	SMR 180 X (SMC 199xBFS 81)F1/-017F1-02C-MQ-08C-MC-09C-MC
G64	GGR 150	line	SMR 180 X (SMC 199xBFS 81)F1/-019F1-02C-MQ-03C-MC-05C-MC
G65	SMG 2	line	SMR 180 X (SMC 199xBFS 81)F1/-017F1-02C-MQ-02C-MC-01C-MC
G66	SMG 3	line	SMR 180 X (SMC 199xBFS 81)F1/-017F1-02C-MQ-02C-MC-13C-MC
G67	SMG 5	line	SMR 180 X (SMC 199xBFS 81)F1/-017F1-02C-MQ-08C-MC-01C-MC
G68	SMG 8	line	SMR 180 X (SMC 199xBFS 81)F1/-017F1-02C-MQ-08C-MC-05C-MC
G69	SMG 9	line	SMR 180 X (SMC 199xBFS 81)F1/-017F1-02C-MQ-08C-MC-06C-MC
G70	SMG 10	line	SMR 180 X (SMC 199xBFS 81)F1/-017F1-02C-MQ-08C-MC-17C-MC
G71	SMG 11	line	SMR 180 X (SMC 199xBFS 81)F1/-017F1-02C-MQ-08C-MC-22C-MC
G72	SMG 12	line	SMR 180 X (SMC 199xBFS 81)F1/-017F1-02C-MQ-11C-MC-01C-MC
G73	SMG 13	line	SMR 180 X (SMC 199xBFS 81)F1/-017F1-02C-MQ-11C-MC-02C-MC
G74	SMG 14	line	SMR 180 X (SMC 199xBFS 81)F1/-017F1-02C-MQ-11C-MC-03C-MC
G75	SMG 20	line	SMR 180 X (SMC 199xBFS 81)F1/-019F1-02C-MQ-03C-MC-01C-MC
G76	SMG 21	line	SMR 180 X (SMC 199xBFS 81)F1/-019F1-02C-MQ-03C-MC-02C-MC
G77	SMG 22	line	SMR 180 X (SMC 199xBFS 81)F1/-019F1-02C-MQ-03C-MC-03C-MC
G78	SMG 23	line	SMR 180 X (SMC 199xBFS 81)F1/-019F1-02C-MQ-03C-MC-04C-MC
G79	SMG 24	line	SMR 180 X (SMC 199xBFS 81)F1/-019F1-02C-MQ-03C-MC-06C-MC
G80	SMG 30	line	SMR 180 X (SMC 199xBFS 81)F1/-019F1-02C-MQ-20C-MC-06C-MC
G81	SER 8	line	(RAB 651 x TIO CANELA 75)F1 X (RAB 608 x SEA 15)F1/-MC-2P-MQ-MC-3C-MC-MC
G82	SER 118	line	(SXB 123xEAP 9503-32B)F1 X RCB 137/-MC-5P-MQ-MC-13C-MC-MC
G83	SEF 10	line	(ALB 74xINB 841)F1 X RCB 593/-MC-6C-MQ-4C-MC
G84	SEF 16	line	(ALB 74xINB 841)F1 X RCB 593/-MC-8C-MQ-6C-MC
G85	SEF 54	line	(ALB 74xINB 841)F1 X RCB 593/-MC-3P-MQ-1C-MC
G86	SEF 60	line	(ALB 74xINB 841)F1 X RCB 593/-MC-11P-MQ-1C-MC
G87	G 40001	Control line	unknown
