## Supplemental Table 2 for "Multi-environment Genome Wide Association Studies of Yield Traits in Common Bean (*Phaseolus vulgaris* L.) × Tepary Bean (*P. acutifolius* A. Gray) Interspecific Advanced Lines at the Humid and Dry Colombian Caribbean Subregions"

### Sheet: Hoja1
Features	Units	RS Motilonia	RS Turipaná	RS Carmen de Bolivar	RS Caribia
Landscape		Piedmont	Plain	Mountains and Piedmont	Plain
HR	(%)	89	82	80	82
Tmed.	(°C)	28.1	27.7	26.9	28
Altitude	(m.a.s.l.)	135	12	197	18
Soil characteristics
Texture		Sandy-loam	Clayed	Clay-loam	Plain
pH		7.82	6.43	7.96	6.29
OM	%	1.67	2.2	2.32	1.26
P	mg/kg	44.22	15.4	79.71	59.28
Ca	mg/kg	8.95	10	28.71	7.26
Mg	mg/kg	1.97	7.28	3.07	1.99
K	mg/kg	0.19	0.42	0.63	0.14
EC	dS/m	0.46	0.24	0.56	0.23
