## Supplemental Table 3 for "Multi-environment Genome Wide Association Studies of Yield Traits in Common Bean (*Phaseolus vulgaris* L.) × Tepary Bean (*P. acutifolius* A. Gray) Interspecific Advanced Lines at the Humid and Dry Colombian Caribbean Subregions"

### Sheet: Hoja1
	Caribia RS	Carmen de Bolívar RS	Turipaná RS	Motilonia RS
Number of pods per plant Index	0.6933	0.7805	0.4447	0.9781
Average number of seeds per pod Index	0.2795	0.6437	0.6011	0.05569
Yield per plant Index	0.8924	0.9671	0.5089	0.8203
Seed weight Index	0.7902	0.9083	NA	0.569
Vegetative biomass Index	0.6965	0.8637	NA	0.5546
