## Supplemental Table 4 for "Multi-environment Genome Wide Association Studies of Yield Traits in Common Bean (*Phaseolus vulgaris* L.) × Tepary Bean (*P. acutifolius* A. Gray) Interspecific Advanced Lines at the Humid and Dry Colombian Caribbean Subregions"

### Sheet: Hoja3
Sequencing Code	Sample identification	DNA concentration (ug/uL) Nanodrop	A260/280	A260/230	QUBIT concentration (ug/uL) After dilution
MLV20-15157	G1	4122.6	2.14	2.09	168.2
MLV20-15158	G2	4921.2	2.13	2.07	201.3
MLV20-15159	G3	2305	2.16	2.09	162.8
MLV20-15160	G4	2788.4	2.12	2.07	170.5
MLV20-15161	G5	6560.7	2.08	2.03	192
MLV20-15162	G6	3641.8	2.15	2.19	152.2
MLV20-15163	G7	4256.3	2.14	2.11	165.4
MLV20-15164	G8	5582.4	2.13	2.05	149.6
MLV20-15165	G9	5340.6	2.12	2.1	164.3
MLV20-15166	G10	2702.1	2.16	2.1	127.9
MLV20-15167	G11	3384.7	2.16	2.11	110.2
MLV20-15168	G12	10460.4	2.15	2.13	172.5
MLV20-15169	G13	5442.5	2.12	2.07	144.6
MLV20-15170	G14	5893.7	2.1	2.05	164.5
MLV20-15171	G15	3259.4	2.16	2.19	139
MLV20-15172	G16	8480.2	2.16	2.15	130.8
MLV20-15173	G17	3523	2.15	2.11	65.3
MLV20-15174	G18	4702.6	2.14	2.1	99.2
MLV20-15175	G19	2423.9	2.18	2.12	47.3
MLV20-15176	G20	5345	2.11	2.02	90.3
MLV20-15177	G21	8881.7	2.16	2.17	106.7
MLV20-15178	G22	6606.8	2.04	1.97	138.2
MLV20-15179	G23	8569.9	2.08	2.1	125.4
MLV20-15180	G24	5184.3	2.1	2.08	119.1
MLV20-15181	G25	6441.9	2.05	2	128.4
MLV20-15182	G26	4811.9	2.13	2.13	91.8
MLV20-15183	G27	5183.5	2.11	2.07	136.5
MLV20-15184	G28	4602.1	2.13	2.13	85.3
MLV20-15185	G29	4767.9	2.12	2.08	109
MLV20-15186	G30	6142.5	2.08	2.03	119.9
MLV20-15187	G31	1626.6	2.18	2.23	16.5
MLV20-15188	G32	4495.1	2.13	2.14	96.1
MLV20-15189	G33	4099	2.14	2.11	96.2
MLV20-15190	G34	2289.9	2.15	2.18	62.4
MLV20-15191	G35	2729.6	2.14	2.18	87.1
MLV20-15192	G36	2472.7	2.14	2.15	65.7
MLV20-15193	G37	1512.6	2.16	2.23	25
MLV20-15194	G38	2183.7	2.14	2.22	63.5
MLV20-15195	G39	1545.4	2.17	2.25	34.8
MLV20-15196	G40	3457.2	2.16	2.21	69
MLV20-15197	G41	1308.8	2.17	2.31	23.5
MLV20-15198	G42	2689.9	2.12	2.12	80.4
MLV20-15199	G43	2376.3	2.15	2.17	63.9
MLV20-15200	G44	2692.5	2.14	2.11	82.2
MLV20-15201	G45	1879.3	2.17	2.21	53
MLV20-15202	G46	1863.8	2.16	2.23	55.2
MLV20-15203	G47	2430.6	2.14	2.18	62.4
MLV20-15204	G48	4167.8	2.17	2.23	100.4
MLV20-15205	G49	3959.2	2.14	2.2	89.4
MLV20-15206	G50	5056.3	2.15	2.25	108.9
MLV20-15207	G51	4929.7	2.15	2.17	99.1
MLV20-15208	G52	3386.4	2.14	2.19	73.9
MLV20-15209	G53	1811.1	2.11	2.09	48.7
MLV20-15210	G54	3913.2	2.17	2.17	78
MLV20-15211	G55	1830	2.09	2.12	54.8
MLV20-15212	G56	4328.1	2.15	2.13	105
MLV20-15213	G57	2285.6	2.14	2.18	69.2
MLV20-15214	G58	4885.7	2.16	2.12	106.4
MLV20-15215	G59	4495.1	2.13	2.17	100.8
MLV20-15216	G60	2780.3	2.11	2.15	87.4
MLV20-15217	G61	5888.2	2.06	2.03	100.5
MLV20-15218	G62	5211.4	2.09	2.13	99.4
MLV20-15219	G63	2073.5	2.03	2.03	127.1
MLV20-15220	G64	4157.3	2.13	2.16	88.7
MLV20-15221	G65	2387.9	2.13	2.14	68.4
MLV20-15222	G66	3989.2	2.12	2.18	91.5
MLV20-15223	G67	3257.2	2.13	2.19	78.3
MLV20-15224	G68	5636.3	2.07	2.07	106
MLV20-15225	G69	2735.1	2.11	2.14	76.9
MLV20-15226	G70	4247.8	2.13	2.17	88.3
MLV20-15227	G71	4244.3	2.12	2.18	80.7
MLV20-15228	G72	8483.8	2.15	2.24	75.4
MLV20-15229	G73	3885.4	2.14	2.18	74.3
MLV20-15230	G74	2433.1	2.13	2.18	52.9
MLV20-15231	G75	2380.9	2.13	2.19	56
MLV20-15232	G76	3434.2	2.13	2.25	67.4
MLV20-15233	G77	2216.8	2.15	2.17	56.2
MLV20-15234	G78	2141.2	2.15	2.18	53.1
MLV20-15235	G79	3785.3	2.12	2.19	83.5
MLV20-15236	G80	2765.8	2.12	2.15	76
MLV20-15237	G81	3084.8	2.14	2.26	58.3
MLV20-15238	G82	6288.7	2.04	2.12	96.6
MLV20-15239	G83	2081.5	2.14	2.22	77.7
MLV20-15240	G84	4932.1	2.11	2.17	99
MLV20-15241	G85	3481.9	2.13	2.23	73.6
MLV20-15242	G86	2339.1	2.16	2.14	74.9
MLV20-15243	G87	1912.4	2.14	2.19	64.7
