## Supplemental Table 5 for "Multi-environment Genome Wide Association Studies of Yield Traits in Common Bean (*Phaseolus vulgaris* L.) × Tepary Bean (*P. acutifolius* A. Gray) Interspecific Advanced Lines at the Humid and Dry Colombian Caribbean Subregions"

### Sheet: Hoja2
Sequencing Code	Sample identification	SureSelect RNA seq Index	Conc. Qubit (ng/µL)	Size (bp)	Conc. TapeStation (nM)
MLV20-15157	G1	CGTATCTC	64.9	311	316
MLV20-15158	G2	TTACGTGC	62.1	320	294.2
MLV20-15159	G3	AGCTAAGC	55	315	264.6
MLV20-15160	G4	AAGACACC	54	324	252.5
MLV20-15161	G5	CAACTCCA	50	301	251.7
MLV20-15162	G6	GATCTTGC	23.2	326	107.8
MLV20-15163	G7	CTTCACTG	45.2	310	220.9
MLV20-15164	G8	CTCGACTT	26.9	297	137.2
MLV20-15165	G9	GTACACCT	39.9	321	188.3
MLV20-15166	G10	CCAAGGTT	21.2	312	103
MLV20-15167	G11	GAACGGTT	16.7	312	81.1
MLV20-15168	G12	CCAGTTGA	13.9	322	65.4
MLV20-15169	G13	GTCATCGT	6.73	318	32.1
MLV20-15170	G14	CAATGCGA	17.9	318	85.3
MLV20-15171	G15	GGTTGAAC	11.1	304	55.3
MLV20-15172	G16	CTTCGGTT	7.39	314	35.7
MLV20-15173	G17	CGGCATTA	4.11	296	21
MLV20-15174	G18	CACGCAAT	7.75	318	36.9
MLV20-15175	G19	GGAATGTC	7.57	317	36.2
MLV20-15176	G20	TGGTGAAG	4.21	298	21.4
MLV20-15177	G21	GGACATCA	3.82	305	19
MLV20-15178	G22	GGTGTACA	10.2	299	51.7
MLV20-15179	G23	GATAGCCA	5.51	317	26.3
MLV20-15180	G24	CCACAACA	5.89	314	28.4
MLV20-15181	G25	TTACCGAC	11.1	309	54.4
MLV20-15182	G26	TCGTCTGA	10.5	319	49.9
MLV20-15183	G27	TTCCAGGT	10.2	323	47.8
MLV20-15184	G28	TACGGTCT	18.6	334	84.4
MLV20-15185	G29	AAGACCGT	8.24	319	39.1
MLV20-15186	G30	CAGGTTCA	3.81	322	17.9
MLV20-15187	G31	TAGGAGCT	14.7	293	76
MLV20-15188	G32	TACTCCAG	9.61	322	45.2
MLV20-15189	G33	AGTGACCT	12.9	326	60
MLV20-15190	G34	AGCCTATC	12.3	318	58.6
MLV20-15191	G35	TCATCTCC	5.57	323	26.1
MLV20-15192	G36	CCAGTATC	5.49	326	25.5
MLV20-15193	G37	TTGCGAGA	19.5	328	90.1
MLV20-15194	G38	GAACGAAG	6.5	325	30.3
MLV20-15195	G39	CGAATTGC	7.07	330	32.5
MLV20-15196	G40	GGAAGAGA	6.14	312	29.8
MLV20-15197	G41	TCGGATTC	33.1	336	149.3
MLV20-15198	G42	CTGTACCA	10.6	339	47.4
MLV20-15199	G43	GAGAGTAC	16.7	334	75.8
MLV20-15200	G44	TCTACGCA	9.25	334	42
MLV20-15201	G45	GCAATTCC	13.2	337	59.3
MLV20-15202	G46	CTCAGAAG	8.4	323	39.4
MLV20-15203	G47	GTCCTAAG	10.5	321	49.6
MLV20-15204	G48	GCGTTAGA	14.7	322	69.2
MLV20-15205	G49	CAAGGTAC	20.4	317	97.5
MLV20-15206	G50	AGACCTTG	17.6	319	83.6
MLV20-15207	G51	GTCGTTAC	13.5	320	63.9
MLV20-15208	G52	GTAACCGA	17.3	316	82.9
MLV20-15209	G53	GAATCCGT	18.4	306	91.1
MLV20-15210	G54	CATGAGCA	27.6	324	129.1
MLV20-15211	G55	CTTAGGAC	38.6	308	189.9
MLV20-15212	G56	ATCTGACC	11.9	319	56.5
MLV20-15213	G57	TCCTCATG	15.9	326	73.9
MLV20-15214	G58	AGGATAGC	9.1	338	40.8
MLV20-15215	G59	GGAGGAAT	19.4	351	83.7
MLV20-15216	G60	GACGTCAT	2.25	337	10.1
MLV20-15217	G61	CCGCTTAA	17.5	339	78.2
MLV20-15218	G62	GACGAACT	18.3	343	80.8
MLV20-15219	G63	TCCACGTT	8.14	360	34.3
MLV20-15220	G64	AACCAGAG	4.29	305	21.3
MLV20-15221	G65	GTCAGTCA	2.27	336	10.2
MLV20-15222	G66	CCTTCCAT	10.1	336	45.5
MLV20-15223	G67	AGGAACAC	12.6	335	57
MLV20-15224	G68	CTTACAGC	10.6	330	48.7
MLV20-15225	G69	TACCTGCA	11	330	50.5
MLV20-15226	G70	AGACGCTA	17.8	337	80
MLV20-15227	G71	CAACACAG	17.3	329	79.7
MLV20-15228	G72	GTACCACA	22.2	327	102.9
MLV20-15229	G73	CGAATACG	24.4	330	112
MLV20-15230	G74	GTCCTTGA	12	327	55.6
MLV20-15231	G75	CAGTGCTT	19.1	333	86.9
MLV20-15232	G76	TCCATTGC	13.6	335	61.5
MLV20-15233	G77	GTCGATTG	11.5	327	53.3
MLV20-15234	G78	ATAACGCC	19	340	84.7
MLV20-15235	G79	GCCTTAAC	21.4	331	98
MLV20-15236	G80	GGTATAGG	13.7	330	62.9
MLV20-15237	G81	TCTAGGAG	18.8	330	86.3
MLV20-15238	G82	TGCGTAAC	18	322	84.7
MLV20-15239	G83	CTTGCTAG	9.17	329	42.2
MLV20-15240	G84	AGCGAGAT	18.4	338	82.5
MLV20-15241	G85	TATGGCAC	17.2	326	79.9
MLV20-15242	G86	GAATCACC	11.3	329	52
MLV20-15243	G87	GTAAGGTG	17.8	322	83.8
