## Supplemental Table 6 for "Multi-environment Genome Wide Association Studies of Yield Traits in Common Bean (*Phaseolus vulgaris* L.) × Tepary Bean (*P. acutifolius* A. Gray) Interspecific Advanced Lines at the Humid and Dry Colombian Caribbean Subregions"

### Sheet: Hoja1
SNP	Station	Algorithm	Variable	Pvalue	Chromosome.y	Position	Location Phytozome	Gen	Gene Lenght	Star	End	Defline Phytozome
S01_3073759	Motilonia	FarmCPU	VB	5.68639e-05	Chr01	3073759	Chr01:3073759-3073760	Phvul.001G032700	7344	3064558	3071901	(1 of 2) PTHR12276:SF7 - CLATHRIN INTERACTOR EPSIN 1
S01_3073759	Motilonia	FarmCPU	VB	5.68639e-05	Chr01	3073759	Chr01:3073759-3073760	Phvul.001G032800	4869	3072219	3077087	(1 of 1) K18740 - exonuclease 3'-5' domain-containing protein 1 (EXD1, EGL)
S01_42298884	Caribia	Blink	SB	8.89652e-05	Chr01	42298884	Chr01:42298884-42298885	Phvul.001G167700	7358	42288988	42296345	(1 of 4) PTHR27001:SF10 - RECEPTOR-LIKE SERINE/THREONINE-PROTEIN KINASE ALE2
S01_42298884	Caribia	Blink	SB	8.89652e-05	Chr01	42298884	Chr01:42298884-42298885	Phvul.001G167800	5509	42297558	42303066	(1 of 3) PTHR10584:SF190 - RIBOKINASE-RELATED
S02_176048	Caribia	Blink	YLP	6.10496e-05	Chr02	176048	Chr02:176048-176049	Phvul.002G001801	1423	164534	165956	(1 of 3) PTHR11785//PTHR11785:SF331 - AMINO ACID TRANSPORTER // SUBFAMILY NOT NAMED
S02_176048	Caribia	Blink	YLP	6.10496e-05	Chr02	176048	Chr02:176048-176049	Phvul.002G001900	5797	166530	172326	(1 of 1) K10848 - DNA excision repair protein ERCC-4 (ERCC4, XPF)
S02_176048	Caribia	Blink	YLP	6.10496e-05	Chr02	176048	Chr02:176048-176049	Phvul.002G002000	1469	174266	175734	(1 of 4) PTHR33077:SF13 - PROTEIN TIFY 10A-RELATED
S02_176048	Caribia	Blink	YLP	6.10496e-05	Chr02	176048	Chr02:176048-176049	Phvul.002G002100	4624	175881	180504	(1 of 4) KOG0884 - Similar to cyclophilin-type peptidyl-prolyl cis-trans isomerase
S02_12902152	Caribia	Blink	YLP	6.10497e-05	Chr02	12902152	Chr02:12902152-12902153	Phvul.002G081600	6791	12898996	12905786	(1 of 1) PTHR31221:SF8 - WRKY TRANSCRIPTION FACTOR 57-RELATED
S02_15012983	Caribia	Blink	SB	6.01364e-05	Chr02	15012983	Chr02:15012983-15012984	Phvul.002G088900	6929	15008546	15015474	(1 of 2) PTHR10641:SF461 - MYB-RELATED PROTEIN B
S02_36062145	Turipana	Blink	YLP	1.95597e-05	Chr02	36062145	Chr02:36062145-36062146	Phvul.002G196050	625	36061509	36062133	NA
S02_36062145	Turipana	FarmCPU	YLP	1.96505e-05	Chr02	36062145	Chr02:36062145-36062146	Phvul.002G196050	625	36061509	36062133	NA
S03_2459721	Caribia	FarmCPU	YLP	9.0294e-05	Chr03	2459721	Chr03:2459721-2459722	Phvul.003G025500	9148	2456487	2465634	(1 of 1) PTHR31908:SF4 - F3F19.25 PROTEIN-RELATED
S03_2459721	Caribia	Blink	YLP	4.13118e-05	Chr03	2459721	Chr03:2459721-2459722	Phvul.003G025500	9148	2456487	2465634	(1 of 1) PTHR31908:SF4 - F3F19.25 PROTEIN-RELATED
S03_40764864	Motilonia	Blink	SB	3.29057e-06	Chr03	40764864	Chr03:40764864-40764865	Phvul.003G184400	3485	40762284	40765768	(1 of 1) PTHR23273:SF4 - REPLICATION PROTEIN A 70 KDA DNA-BINDING SUBUNIT
S04_2620076	Caribia	FarmCPU	YLP	9.0294e-05	Chr04	2620076	Chr04:2620076-2620077	Phvul.004G022800	2702	2612197	2614898	(1 of 2) PTHR12603:SF5 - RING/U-BOX DOMAIN-CONTAINING PROTEIN
S04_2620065	Caribia	FarmCPU	YLP	9.0294e-05	Chr04	2620065	Chr04:2620065-2620066	Phvul.004G022800	2702	2612197	2614898	(1 of 2) PTHR12603:SF5 - RING/U-BOX DOMAIN-CONTAINING PROTEIN
S04_2620080	Caribia	FarmCPU	YLP	9.0294e-05	Chr04	2620080	Chr04:2620080-2620081	Phvul.004G022800	2702	2612197	2614898	(1 of 2) PTHR12603:SF5 - RING/U-BOX DOMAIN-CONTAINING PROTEIN
S04_2620069	Caribia	FarmCPU	YLP	9.0294e-05	Chr04	2620069	Chr04:2620069-2620070	Phvul.004G022800	2702	2612197	2614898	(1 of 2) PTHR12603:SF5 - RING/U-BOX DOMAIN-CONTAINING PROTEIN
S04_2620065	Caribia	Blink	YLP	4.13118e-05	Chr04	2620065	Chr04:2620065-2620066	Phvul.004G022800	2702	2612197	2614898	(1 of 2) PTHR12603:SF5 - RING/U-BOX DOMAIN-CONTAINING PROTEIN
S04_2620080	Caribia	FarmCPU	YLP	9.0294e-05	Chr04	2620080	Chr04:2620080-2620081	Phvul.004G022900	11555	2616375	2627929	(1 of 3) K11644 - paired amphipathic helix protein Sin3a (SIN3A)
S04_2620076	Caribia	FarmCPU	YLP	9.0294e-05	Chr04	2620076	Chr04:2620076-2620077	Phvul.004G022900	11555	2616375	2627929	(1 of 3) K11644 - paired amphipathic helix protein Sin3a (SIN3A)
S04_2620069	Caribia	FarmCPU	YLP	9.0294e-05	Chr04	2620069	Chr04:2620069-2620070	Phvul.004G022900	11555	2616375	2627929	(1 of 3) K11644 - paired amphipathic helix protein Sin3a (SIN3A)
S04_2620069	Caribia	Blink	YLP	4.13118e-05	Chr04	2620069	Chr04:2620069-2620070	Phvul.004G022900	11555	2616375	2627929	(1 of 3) K11644 - paired amphipathic helix protein Sin3a (SIN3A)
S04_2620076	Caribia	Blink	YLP	4.13118e-05	Chr04	2620076	Chr04:2620076-2620077	Phvul.004G022900	11555	2616375	2627929	(1 of 3) K11644 - paired amphipathic helix protein Sin3a (SIN3A)
S04_2620065	Caribia	FarmCPU	YLP	9.0294e-05	Chr04	2620065	Chr04:2620065-2620066	Phvul.004G022900	11555	2616375	2627929	(1 of 3) K11644 - paired amphipathic helix protein Sin3a (SIN3A)
S04_2620065	Caribia	Blink	YLP	4.13118e-05	Chr04	2620065	Chr04:2620065-2620066	Phvul.004G022900	11555	2616375	2627929	(1 of 3) K11644 - paired amphipathic helix protein Sin3a (SIN3A)
S04_2620080	Caribia	Blink	YLP	4.13118e-05	Chr04	2620080	Chr04:2620080-2620081	Phvul.004G022900	11555	2616375	2627929	(1 of 3) K11644 - paired amphipathic helix protein Sin3a (SIN3A)
S04_3409381	Turipana	FarmCPU	YLP	7.63745e-05	Chr04	3409381	Chr04:3409381-3409382	Phvul.004G028600	1485	3398919	3400403	(1 of 5) PTHR31948:SF8 - ZINC-FINGER HOMEODOMAIN PROTEIN 10-RELATED
S04_3409381	Turipana	Blink	YLP	7.60654e-05	Chr04	3409381	Chr04:3409381-3409382	Phvul.004G028600	1485	3398919	3400403	(1 of 5) PTHR31948:SF8 - ZINC-FINGER HOMEODOMAIN PROTEIN 10-RELATED
S04_3409381	Turipana	FarmCPU	YLP	7.63745e-05	Chr04	3409381	Chr04:3409381-3409382	Phvul.004G028700	1603	3404826	3406428	NA
S04_3409381	Turipana	Blink	YLP	7.60654e-05	Chr04	3409381	Chr04:3409381-3409382	Phvul.004G028700	1603	3404826	3406428	NA
S04_3848215	Turipana	Blink	YLP	9.47972e-05	Chr04	3848215	Chr04:3848215-3848216	Phvul.004G031900	1536	3836949	3838484	(1 of 8) PTHR31194//PTHR31194:SF14 - SHN SHINE , DNA BINDING / TRANSCRIPTION FACTOR // SUBFAMILY NOT NAMED
S04_3848227	Turipana	FarmCPU	YLP	5.23569e-05	Chr04	3848227	Chr04:3848227-3848228	Phvul.004G031900	1536	3836949	3838484	(1 of 8) PTHR31194//PTHR31194:SF14 - SHN SHINE , DNA BINDING / TRANSCRIPTION FACTOR // SUBFAMILY NOT NAMED
S04_3848215	Turipana	FarmCPU	YLP	9.51734e-05	Chr04	3848215	Chr04:3848215-3848216	Phvul.004G031900	1536	3836949	3838484	(1 of 8) PTHR31194//PTHR31194:SF14 - SHN SHINE , DNA BINDING / TRANSCRIPTION FACTOR // SUBFAMILY NOT NAMED
S04_3848227	Turipana	FarmCPU	YLP	5.23569e-05	Chr04	3848227	Chr04:3848227-3848228	Phvul.004G032000	9514	3839644	3849157	(1 of 2) PTHR24343//PTHR24343:SF156 - SERINE/THREONINE KINASE // SUBFAMILY NOT NAMED
S04_3848215	Turipana	Blink	YLP	9.47972e-05	Chr04	3848215	Chr04:3848215-3848216	Phvul.004G032000	9514	3839644	3849157	(1 of 2) PTHR24343//PTHR24343:SF156 - SERINE/THREONINE KINASE // SUBFAMILY NOT NAMED
S04_3848215	Turipana	FarmCPU	YLP	9.51734e-05	Chr04	3848215	Chr04:3848215-3848216	Phvul.004G032000	9514	3839644	3849157	(1 of 2) PTHR24343//PTHR24343:SF156 - SERINE/THREONINE KINASE // SUBFAMILY NOT NAMED
S04_3848227	Turipana	Blink	YLP	5.21366e-05	Chr04	3848227	Chr04:3848227-3848228	Phvul.004G032000	9514	3839644	3849157	(1 of 2) PTHR24343//PTHR24343:SF156 - SERINE/THREONINE KINASE // SUBFAMILY NOT NAMED
S04_3848215	Turipana	Blink	YLP	9.47972e-05	Chr04	3848215	Chr04:3848215-3848216	Phvul.004G032100	1045	3847722	3848766	NA
S04_3848215	Turipana	FarmCPU	YLP	9.51734e-05	Chr04	3848215	Chr04:3848215-3848216	Phvul.004G032100	1045	3847722	3848766	NA
S04_3848215	Turipana	Blink	YLP	9.47972e-05	Chr04	3848215	Chr04:3848215-3848216	Phvul.004G032100	1045	3847722	3848766	NA
S04_3848227	Turipana	FarmCPU	YLP	5.23569e-05	Chr04	3848227	Chr04:3848227-3848228	Phvul.004G032100	1045	3847722	3848766	NA
S04_3848215	Turipana	FarmCPU	YLP	9.51734e-05	Chr04	3848215	Chr04:3848215-3848216	Phvul.004G032100	1045	3847722	3848766	NA
S04_3848227	Turipana	FarmCPU	YLP	5.23569e-05	Chr04	3848227	Chr04:3848227-3848228	Phvul.004G032100	1045	3847722	3848766	NA
S04_3848227	Turipana	Blink	YLP	5.21366e-05	Chr04	3848227	Chr04:3848227-3848228	Phvul.004G032100	1045	3847722	3848766	NA
S04_3848215	Turipana	Blink	YLP	9.47972e-05	Chr04	3848215	Chr04:3848215-3848216	Phvul.004G032200	6334	3851788	3858121	(1 of 2) PTHR24056//PTHR24056:SF188 - CELL DIVISION PROTEIN KINASE // SUBFAMILY NOT NAMED
S04_3848215	Turipana	FarmCPU	YLP	9.51734e-05	Chr04	3848215	Chr04:3848215-3848216	Phvul.004G032200	6334	3851788	3858121	(1 of 2) PTHR24056//PTHR24056:SF188 - CELL DIVISION PROTEIN KINASE // SUBFAMILY NOT NAMED
S04_3848227	Turipana	FarmCPU	YLP	5.23569e-05	Chr04	3848227	Chr04:3848227-3848228	Phvul.004G032200	6334	3851788	3858121	(1 of 2) PTHR24056//PTHR24056:SF188 - CELL DIVISION PROTEIN KINASE // SUBFAMILY NOT NAMED
S04_14163820	Motilonia	FarmCPU	VB	9.81575e-06	Chr04	14163820	Chr04:14163820-14163821	Phvul.004G087000	2943	14159149	14162091	(1 of 3) PTHR11709:SF94 - LACCASE-15
S05_18375191	Carmen	Blink	YLP	6.6565e-05	Chr05	18375191	Chr05:18375191-18375192	Phvul.005G077000	530	18376463	18376992	NA
S05_18375191	Carmen	FarmCPU	YLP	6.77614e-05	Chr05	18375191	Chr05:18375191-18375192	Phvul.005G077000	530	18376463	18376992	NA
S05_18375191	Carmen	FarmCPU	SB	3.96749e-05	Chr05	18375191	Chr05:18375191-18375192	Phvul.005G077000	530	18376463	18376992	NA
S05_18375191	Carmen	Blink	SB	3.93832e-05	Chr05	18375191	Chr05:18375191-18375192	Phvul.005G077000	530	18376463	18376992	NA
S05_40577065	Motilonia	Blink	SB	3.05468e-11	Chr05	40577065	Chr05:40577065-40577066	Phvul.005G180600	864	40570547	40571410	(1 of 4) PTHR31194:SF4 - ETHYLENE-RESPONSIVE TRANSCRIPTION FACTOR ERF003
S05_40577065	Motilonia	FarmCPU	SB	6.90022e-05	Chr05	40577065	Chr05:40577065-40577066	Phvul.005G180600	864	40570547	40571410	(1 of 4) PTHR31194:SF4 - ETHYLENE-RESPONSIVE TRANSCRIPTION FACTOR ERF003
S05_40577065	Motilonia	Blink	SB	3.05468e-11	Chr05	40577065	Chr05:40577065-40577066	Phvul.005G180700	4263	40576368	40580630	(1 of 4) PTHR24093:SF355 - ATPASE 1, PLASMA MEMBRANE-TYPE-RELATED
S05_40577065	Motilonia	FarmCPU	SB	6.90022e-05	Chr05	40577065	Chr05:40577065-40577066	Phvul.005G180700	4263	40576368	40580630	(1 of 4) PTHR24093:SF355 - ATPASE 1, PLASMA MEMBRANE-TYPE-RELATED
S05_40577065	Motilonia	Blink	SB	3.05468e-11	Chr05	40577065	Chr05:40577065-40577066	Phvul.005G180800	2622	40582670	40585291	(1 of 5) PF14709 - double strand RNA binding domain from DEAD END PROTEIN 1 (DND1_DSRM)
S05_40577065	Motilonia	FarmCPU	SB	6.90022e-05	Chr05	40577065	Chr05:40577065-40577066	Phvul.005G180800	2622	40582670	40585291	(1 of 5) PF14709 - double strand RNA binding domain from DEAD END PROTEIN 1 (DND1_DSRM)
S05_40577065	Motilonia	Blink	SB	3.05468e-11	Chr05	40577065	Chr05:40577065-40577066	Phvul.005G180900	729	40584290	40585018	(1 of 38) PF14009 - Domain of unknown function (DUF4228) (DUF4228)
S05_40577065	Motilonia	FarmCPU	SB	6.90022e-05	Chr05	40577065	Chr05:40577065-40577066	Phvul.005G180900	729	40584290	40585018	(1 of 38) PF14009 - Domain of unknown function (DUF4228) (DUF4228)
S06_20496164	Motilonia	Blink	SN	3.74267e-05	Chr06	20496164	Chr06:20496164-20496165	Phvul.006G093900	1990	20494672	20496661	(1 of 2) PTHR11969:SF26 - TRANSCRIPTION FACTOR BHLH99
S06_20496164	Motilonia	FarmCPU	PN	3.75785e-05	Chr06	20496164	Chr06:20496164-20496165	Phvul.006G093900	1990	20494672	20496661	(1 of 2) PTHR11969:SF26 - TRANSCRIPTION FACTOR BHLH99
S06_20496164	Motilonia	FarmCPU	SN	3.75785e-05	Chr06	20496164	Chr06:20496164-20496165	Phvul.006G093900	1990	20494672	20496661	(1 of 2) PTHR11969:SF26 - TRANSCRIPTION FACTOR BHLH99
S06_20496164	Motilonia	Blink	PN	3.74267e-05	Chr06	20496164	Chr06:20496164-20496165	Phvul.006G093900	1990	20494672	20496661	(1 of 2) PTHR11969:SF26 - TRANSCRIPTION FACTOR BHLH99
S06_23791195	Turipana	FarmCPU	YLP	2.02028e-05	Chr06	23791195	Chr06:23791195-23791196	Phvul.006G130000	5442	23785101	23790542	(1 of 10) PTHR31388:SF22 - PEROXIDASE 22-RELATED
S06_23791195	Turipana	Blink	YLP	2.01096e-05	Chr06	23791195	Chr06:23791195-23791196	Phvul.006G130000	5442	23785101	23790542	(1 of 10) PTHR31388:SF22 - PEROXIDASE 22-RELATED
S06_23791195	Turipana	FarmCPU	YLP	2.02028e-05	Chr06	23791195	Chr06:23791195-23791196	Phvul.006G130100	1670	23797466	23799135	(1 of 10) PTHR31388:SF22 - PEROXIDASE 22-RELATED
S06_23791195	Turipana	FarmCPU	YLP	2.02028e-05	Chr06	23791195	Chr06:23791195-23791196	Phvul.006G130200	14260	23800712	23814971	(1 of 1) PTHR12357:SF3 - FI21232P1
S06_29446250	Motilonia	Blink	VB	1.50267e-07	Chr06	29446250	Chr06:29446250-29446251	Phvul.006G196000	1550	29437558	29439107	NA
S06_29446250	Motilonia	Blink	SB	7.94648e-06	Chr06	29446250	Chr06:29446250-29446251	Phvul.006G196100	1432	29440483	29441914	(1 of 14) PF06749 - Protein of unknown function (DUF1218) (DUF1218)
S06_29446250	Motilonia	Blink	VB	1.50267e-07	Chr06	29446250	Chr06:29446250-29446251	Phvul.006G196100	1432	29440483	29441914	(1 of 14) PF06749 - Protein of unknown function (DUF1218) (DUF1218)
S06_29446250	Motilonia	Blink	VB	1.50267e-07	Chr06	29446250	Chr06:29446250-29446251	Phvul.006G196200	1519	29443509	29445027	(1 of 1) K02553 - regulator of ribonuclease activity A (rraA, menG)
S06_29446250	Motilonia	Blink	SB	7.94648e-06	Chr06	29446250	Chr06:29446250-29446251	Phvul.006G196200	1519	29443509	29445027	(1 of 1) K02553 - regulator of ribonuclease activity A (rraA, menG)
S06_29446250	Motilonia	Blink	SB	7.94648e-06	Chr06	29446250	Chr06:29446250-29446251	Phvul.006G196300	1906	29446699	29448604	(1 of 2) PTHR31662:SF1 - A_IG002N01.32 PROTEIN-RELATED
S06_29446250	Motilonia	Blink	VB	1.50267e-07	Chr06	29446250	Chr06:29446250-29446251	Phvul.006G196300	1906	29446699	29448604	(1 of 2) PTHR31662:SF1 - A_IG002N01.32 PROTEIN-RELATED
S06_29446250	Motilonia	Blink	VB	1.50267e-07	Chr06	29446250	Chr06:29446250-29446251	Phvul.006G196400	5335	29453275	29458609	(1 of 2) PTHR24115:SF464 - KINESIN-1-RELATED
S07_4307259	Turipana	FarmCPU	SN	3.54772e-06	Chr07	4307259	Chr07:4307259-4307260	Phvul.007G052600	2226	4301320	4303545	(1 of 3) PTHR10666:SF155 - POLYUBIQUITIN 4
S07_4307259	Turipana	Blink	SN	3.51702e-06	Chr07	4307259	Chr07:4307259-4307260	Phvul.007G052600	2226	4301320	4303545	(1 of 3) PTHR10666:SF155 - POLYUBIQUITIN 4
S07_4307259	Turipana	FarmCPU	PN	3.54772e-06	Chr07	4307259	Chr07:4307259-4307260	Phvul.007G052600	2226	4301320	4303545	(1 of 3) PTHR10666:SF155 - POLYUBIQUITIN 4
S07_4307259	Turipana	FarmCPU	VB	3.54772e-06	Chr07	4307259	Chr07:4307259-4307260	Phvul.007G052600	2226	4301320	4303545	(1 of 3) PTHR10666:SF155 - POLYUBIQUITIN 4
S07_4307259	Turipana	Blink	SB	3.51702e-06	Chr07	4307259	Chr07:4307259-4307260	Phvul.007G052600	2226	4301320	4303545	(1 of 3) PTHR10666:SF155 - POLYUBIQUITIN 4
S07_4307259	Turipana	Blink	PN	3.51702e-06	Chr07	4307259	Chr07:4307259-4307260	Phvul.007G052600	2226	4301320	4303545	(1 of 3) PTHR10666:SF155 - POLYUBIQUITIN 4
S07_4307259	Turipana	FarmCPU	SB	3.54772e-06	Chr07	4307259	Chr07:4307259-4307260	Phvul.007G052600	2226	4301320	4303545	(1 of 3) PTHR10666:SF155 - POLYUBIQUITIN 4
S07_4307259	Turipana	Blink	VB	3.51702e-06	Chr07	4307259	Chr07:4307259-4307260	Phvul.007G052600	2226	4301320	4303545	(1 of 3) PTHR10666:SF155 - POLYUBIQUITIN 4
S07_4307259	Turipana	Blink	SB	3.51702e-06	Chr07	4307259	Chr07:4307259-4307260	Phvul.007G052700	2475	4306641	4309115	(1 of 1) KOG3476 - Microtubule-associated protein CRIPT
S07_4307259	Turipana	Blink	VB	3.51702e-06	Chr07	4307259	Chr07:4307259-4307260	Phvul.007G052700	2475	4306641	4309115	(1 of 1) KOG3476 - Microtubule-associated protein CRIPT
S07_4307259	Turipana	FarmCPU	VB	3.54772e-06	Chr07	4307259	Chr07:4307259-4307260	Phvul.007G052700	2475	4306641	4309115	(1 of 1) KOG3476 - Microtubule-associated protein CRIPT
S07_4307259	Turipana	FarmCPU	PN	3.54772e-06	Chr07	4307259	Chr07:4307259-4307260	Phvul.007G052700	2475	4306641	4309115	(1 of 1) KOG3476 - Microtubule-associated protein CRIPT
S07_4307259	Turipana	FarmCPU	SN	3.54772e-06	Chr07	4307259	Chr07:4307259-4307260	Phvul.007G052700	2475	4306641	4309115	(1 of 1) KOG3476 - Microtubule-associated protein CRIPT
S07_4307259	Turipana	Blink	SN	3.51702e-06	Chr07	4307259	Chr07:4307259-4307260	Phvul.007G052700	2475	4306641	4309115	(1 of 1) KOG3476 - Microtubule-associated protein CRIPT
S07_4307259	Turipana	FarmCPU	SB	3.54772e-06	Chr07	4307259	Chr07:4307259-4307260	Phvul.007G052700	2475	4306641	4309115	(1 of 1) KOG3476 - Microtubule-associated protein CRIPT
S07_4307259	Turipana	Blink	PN	3.51702e-06	Chr07	4307259	Chr07:4307259-4307260	Phvul.007G052700	2475	4306641	4309115	(1 of 1) KOG3476 - Microtubule-associated protein CRIPT
S07_4307259	Turipana	Blink	SN	3.51702e-06	Chr07	4307259	Chr07:4307259-4307260	Phvul.007G052800	2265	4311713	4313977	(1 of 2) PTHR31062:SF1 - XYLOGLUCAN ENDOTRANSGLUCOSYLASE/HYDROLASE PROTEIN 8-RELATED
S07_4307259	Turipana	FarmCPU	VB	3.54772e-06	Chr07	4307259	Chr07:4307259-4307260	Phvul.007G052800	2265	4311713	4313977	(1 of 2) PTHR31062:SF1 - XYLOGLUCAN ENDOTRANSGLUCOSYLASE/HYDROLASE PROTEIN 8-RELATED
S07_4307259	Turipana	FarmCPU	SN	3.54772e-06	Chr07	4307259	Chr07:4307259-4307260	Phvul.007G052800	2265	4311713	4313977	(1 of 2) PTHR31062:SF1 - XYLOGLUCAN ENDOTRANSGLUCOSYLASE/HYDROLASE PROTEIN 8-RELATED
S07_4307259	Turipana	Blink	PN	3.51702e-06	Chr07	4307259	Chr07:4307259-4307260	Phvul.007G052800	2265	4311713	4313977	(1 of 2) PTHR31062:SF1 - XYLOGLUCAN ENDOTRANSGLUCOSYLASE/HYDROLASE PROTEIN 8-RELATED
S07_4307259	Turipana	FarmCPU	PN	3.54772e-06	Chr07	4307259	Chr07:4307259-4307260	Phvul.007G052800	2265	4311713	4313977	(1 of 2) PTHR31062:SF1 - XYLOGLUCAN ENDOTRANSGLUCOSYLASE/HYDROLASE PROTEIN 8-RELATED
S07_4558241	Turipana	Blink	SB	3.92347e-06	Chr07	4558241	Chr07:4558241-4558242	Phvul.007G054900	7845	4545220	4553064	(1 of 1) PTHR24096:SF221 - PROTEIN ACS-13, ISOFORM C
S07_4558241	Turipana	FarmCPU	VB	3.95742e-06	Chr07	4558241	Chr07:4558241-4558242	Phvul.007G054900	7845	4545220	4553064	(1 of 1) PTHR24096:SF221 - PROTEIN ACS-13, ISOFORM C
S07_4558241	Turipana	FarmCPU	SB	3.95742e-06	Chr07	4558241	Chr07:4558241-4558242	Phvul.007G054900	7845	4545220	4553064	(1 of 1) PTHR24096:SF221 - PROTEIN ACS-13, ISOFORM C
S07_4558241	Turipana	Blink	SB	3.92347e-06	Chr07	4558241	Chr07:4558241-4558242	Phvul.007G055000	1644	4555476	4557119	(1 of 53) PF02298 - Plastocyanin-like domain (Cu_bind_like)
S07_4558241	Turipana	Blink	PN	3.92347e-06	Chr07	4558241	Chr07:4558241-4558242	Phvul.007G055000	1644	4555476	4557119	(1 of 53) PF02298 - Plastocyanin-like domain (Cu_bind_like)
S07_4558241	Turipana	FarmCPU	SN	3.95742e-06	Chr07	4558241	Chr07:4558241-4558242	Phvul.007G055000	1644	4555476	4557119	(1 of 53) PF02298 - Plastocyanin-like domain (Cu_bind_like)
S07_4558241	Turipana	FarmCPU	PN	3.95742e-06	Chr07	4558241	Chr07:4558241-4558242	Phvul.007G055000	1644	4555476	4557119	(1 of 53) PF02298 - Plastocyanin-like domain (Cu_bind_like)
S07_4558241	Turipana	Blink	SN	3.92347e-06	Chr07	4558241	Chr07:4558241-4558242	Phvul.007G055000	1644	4555476	4557119	(1 of 53) PF02298 - Plastocyanin-like domain (Cu_bind_like)
S07_4558241	Turipana	FarmCPU	SB	3.95742e-06	Chr07	4558241	Chr07:4558241-4558242	Phvul.007G055000	1644	4555476	4557119	(1 of 53) PF02298 - Plastocyanin-like domain (Cu_bind_like)
S07_4558241	Turipana	FarmCPU	VB	3.95742e-06	Chr07	4558241	Chr07:4558241-4558242	Phvul.007G055000	1644	4555476	4557119	(1 of 53) PF02298 - Plastocyanin-like domain (Cu_bind_like)
S07_4558241	Turipana	Blink	PN	3.92347e-06	Chr07	4558241	Chr07:4558241-4558242	Phvul.007G055100	6146	4558954	4565099	(1 of 4) PTHR23500:SF70 - SUGAR TRANSPORT PROTEIN 13
S07_4558241	Turipana	FarmCPU	SN	3.95742e-06	Chr07	4558241	Chr07:4558241-4558242	Phvul.007G055100	6146	4558954	4565099	(1 of 4) PTHR23500:SF70 - SUGAR TRANSPORT PROTEIN 13
S07_4558241	Turipana	Blink	SB	3.92347e-06	Chr07	4558241	Chr07:4558241-4558242	Phvul.007G055100	6146	4558954	4565099	(1 of 4) PTHR23500:SF70 - SUGAR TRANSPORT PROTEIN 13
S07_4558241	Turipana	FarmCPU	PN	3.95742e-06	Chr07	4558241	Chr07:4558241-4558242	Phvul.007G055100	6146	4558954	4565099	(1 of 4) PTHR23500:SF70 - SUGAR TRANSPORT PROTEIN 13
S07_4558241	Turipana	Blink	SN	3.92347e-06	Chr07	4558241	Chr07:4558241-4558242	Phvul.007G055100	6146	4558954	4565099	(1 of 4) PTHR23500:SF70 - SUGAR TRANSPORT PROTEIN 13
S07_4558241	Turipana	FarmCPU	VB	3.95742e-06	Chr07	4558241	Chr07:4558241-4558242	Phvul.007G055100	6146	4558954	4565099	(1 of 4) PTHR23500:SF70 - SUGAR TRANSPORT PROTEIN 13
S07_4558241	Turipana	FarmCPU	SB	3.95742e-06	Chr07	4558241	Chr07:4558241-4558242	Phvul.007G055100	6146	4558954	4565099	(1 of 4) PTHR23500:SF70 - SUGAR TRANSPORT PROTEIN 13
S07_28878172	Motilonia	FarmCPU	VB	9.89225e-05	Chr07	28878172	Chr07:28878172-28878173	Phvul.007G172100	2338	28873097	28875434	(1 of 1) PTHR10366:SF278 - CHLOROPLAST STEM-LOOP BINDING PROTEIN OF 41 KDA A, CHLOROPLASTIC
S07_28878172	Motilonia	FarmCPU	VB	9.89225e-05	Chr07	28878172	Chr07:28878172-28878173	Phvul.007G172200	2814	28876617	28879430	(1 of 2) K14319 - Ran GTPase-activating protein 1 (RANGAP1)
S07_36606804	Caribia	Blink	SN	1.83409e-05	Chr07	36606804	Chr07:36606804-36606805	Phvul.007G242700	4567	36592122	36596688	(1 of 1) KOG4495 - RNA polymerase II transcription elongation factor Elongin/SIII, subunit elongin B
S07_36606804	Caribia	FarmCPU	SN	6.01304e-05	Chr07	36606804	Chr07:36606804-36606805	Phvul.007G242700	4567	36592122	36596688	(1 of 1) KOG4495 - RNA polymerase II transcription elongation factor Elongin/SIII, subunit elongin B
S07_36606804	Caribia	FarmCPU	PN	6.01304e-05	Chr07	36606804	Chr07:36606804-36606805	Phvul.007G242800	2878	36600090	36602967	(1 of 51) KOG0725 - Reductases with broad range of substrate specificities
S07_36606804	Caribia	FarmCPU	SN	6.01304e-05	Chr07	36606804	Chr07:36606804-36606805	Phvul.007G242800	2878	36600090	36602967	(1 of 51) KOG0725 - Reductases with broad range of substrate specificities
S07_36606804	Caribia	Blink	SN	1.83409e-05	Chr07	36606804	Chr07:36606804-36606805	Phvul.007G242800	2878	36600090	36602967	(1 of 51) KOG0725 - Reductases with broad range of substrate specificities
S07_36606804	Caribia	Blink	PN	1.83409e-05	Chr07	36606804	Chr07:36606804-36606805	Phvul.007G242800	2878	36600090	36602967	(1 of 51) KOG0725 - Reductases with broad range of substrate specificities
S07_36606804	Caribia	Blink	SN	1.83409e-05	Chr07	36606804	Chr07:36606804-36606805	Phvul.007G242900	2585	36604638	36607222	(1 of 51) KOG0725 - Reductases with broad range of substrate specificities
S07_36606804	Caribia	Blink	PN	1.83409e-05	Chr07	36606804	Chr07:36606804-36606805	Phvul.007G242900	2585	36604638	36607222	(1 of 51) KOG0725 - Reductases with broad range of substrate specificities
S07_36606804	Caribia	FarmCPU	SN	6.01304e-05	Chr07	36606804	Chr07:36606804-36606805	Phvul.007G242900	2585	36604638	36607222	(1 of 51) KOG0725 - Reductases with broad range of substrate specificities
S07_36606804	Caribia	FarmCPU	PN	6.01304e-05	Chr07	36606804	Chr07:36606804-36606805	Phvul.007G242900	2585	36604638	36607222	(1 of 51) KOG0725 - Reductases with broad range of substrate specificities
S07_36606804	Caribia	FarmCPU	PN	6.01304e-05	Chr07	36606804	Chr07:36606804-36606805	Phvul.007G243000	1399	36614203	36615601	(1 of 2) PTHR12565:SF158 - TRANSCRIPTION FACTOR BHLH106-RELATED
S07_36606804	Caribia	Blink	PN	1.83409e-05	Chr07	36606804	Chr07:36606804-36606805	Phvul.007G243000	1399	36614203	36615601	(1 of 2) PTHR12565:SF158 - TRANSCRIPTION FACTOR BHLH106-RELATED
S08_9287559	Caribia	Blink	YLP	6.60198e-05	Chr08	9287559	Chr08:9287559-9287560	Phvul.008G092200	11992	9285392	9297383	(1 of 1) K13141 - integrator complex subunit 4 (INTS4)
S08_9633867	Turipana	FarmCPU	SB	2.21318e-05	Chr08	9633867	Chr08:9633867-9633868	Phvul.008G094500	2022	9626760	9628781	(1 of 32) PF00069//PF00139 - Protein kinase domain (Pkinase) // Legume lectin domain (Lectin_legB)
S08_9633867	Turipana	Blink	SB	2.19681e-05	Chr08	9633867	Chr08:9633867-9633868	Phvul.008G094500	2022	9626760	9628781	(1 of 32) PF00069//PF00139 - Protein kinase domain (Pkinase) // Legume lectin domain (Lectin_legB)
S08_9633867	Turipana	FarmCPU	SN	2.21318e-05	Chr08	9633867	Chr08:9633867-9633868	Phvul.008G094700	12023	9633430	9645452	(1 of 2) PTHR23083:SF420 - ETO1-LIKE PROTEIN 2-RELATED
S08_9633867	Turipana	FarmCPU	PN	2.21318e-05	Chr08	9633867	Chr08:9633867-9633868	Phvul.008G094700	12023	9633430	9645452	(1 of 2) PTHR23083:SF420 - ETO1-LIKE PROTEIN 2-RELATED
S08_9633867	Turipana	Blink	SN	2.19681e-05	Chr08	9633867	Chr08:9633867-9633868	Phvul.008G094700	12023	9633430	9645452	(1 of 2) PTHR23083:SF420 - ETO1-LIKE PROTEIN 2-RELATED
S08_9633867	Turipana	FarmCPU	VB	2.21318e-05	Chr08	9633867	Chr08:9633867-9633868	Phvul.008G094700	12023	9633430	9645452	(1 of 2) PTHR23083:SF420 - ETO1-LIKE PROTEIN 2-RELATED
S08_9633867	Turipana	Blink	PN	2.19681e-05	Chr08	9633867	Chr08:9633867-9633868	Phvul.008G094700	12023	9633430	9645452	(1 of 2) PTHR23083:SF420 - ETO1-LIKE PROTEIN 2-RELATED
S08_9633867	Turipana	FarmCPU	SB	2.21318e-05	Chr08	9633867	Chr08:9633867-9633868	Phvul.008G094700	12023	9633430	9645452	(1 of 2) PTHR23083:SF420 - ETO1-LIKE PROTEIN 2-RELATED
S08_9633867	Turipana	Blink	SB	2.19681e-05	Chr08	9633867	Chr08:9633867-9633868	Phvul.008G094700	12023	9633430	9645452	(1 of 2) PTHR23083:SF420 - ETO1-LIKE PROTEIN 2-RELATED
S08_45849503	Motilonia	FarmCPU	VB	6.49175e-06	Chr08	45849503	Chr08:45849503-45849504	Phvul.008G167100	626	45841597	45842222	(1 of 1198) 2.7.11.1 - Non-specific serine/threonine protein kinase / Threonine-specific protein kinase
S08_45849503	Motilonia	FarmCPU	VB	6.49175e-06	Chr08	45849503	Chr08:45849503-45849504	Phvul.008G167200	1069	45842827	45843895	NA
S08_45849503	Motilonia	FarmCPU	VB	6.49175e-06	Chr08	45849503	Chr08:45849503-45849504	Phvul.008G167350	4159	45847195	45851353	(1 of 4) KOG0058 - Peptide exporter, ABC superfamily
S08_45858779	Caribia	Blink	YLP	5.93487e-05	Chr08	45858779	Chr08:45858779-45858780	Phvul.008G167500	2966	45867695	45870660	NA
S08_55248024	Turipana	Blink	YLP	6.71256e-06	Chr08	55248024	Chr08:55248024-55248025	Phvul.008G204700	2685	55235011	55237695	(1 of 3) PTHR22763//PTHR22763:SF24 - RING ZINC FINGER PROTEIN // SUBFAMILY NOT NAMED
S08_55248024	Turipana	FarmCPU	YLP	6.74683e-06	Chr08	55248024	Chr08:55248024-55248025	Phvul.008G204700	2685	55235011	55237695	(1 of 3) PTHR22763//PTHR22763:SF24 - RING ZINC FINGER PROTEIN // SUBFAMILY NOT NAMED
S08_55248024	Turipana	Blink	YLP	6.71256e-06	Chr08	55248024	Chr08:55248024-55248025	Phvul.008G204800	3124	55240405	55243528	(1 of 2) PTHR11595:SF24 - ELONGATION FACTOR 1-BETA 1-RELATED
S08_55248024	Turipana	FarmCPU	YLP	6.74683e-06	Chr08	55248024	Chr08:55248024-55248025	Phvul.008G204800	3124	55240405	55243528	(1 of 2) PTHR11595:SF24 - ELONGATION FACTOR 1-BETA 1-RELATED
S08_55248024	Turipana	Blink	YLP	6.71256e-06	Chr08	55248024	Chr08:55248024-55248025	Phvul.008G204900	2004	55246610	55248613	NA
S08_55248024	Turipana	FarmCPU	YLP	6.74683e-06	Chr08	55248024	Chr08:55248024-55248025	Phvul.008G204900	2004	55246610	55248613	NA
S08_55248024	Turipana	Blink	YLP	6.71256e-06	Chr08	55248024	Chr08:55248024-55248025	Phvul.008G205000	1443	55255486	55256928	(1 of 3) PTHR10641:SF475 - MYB TRANSCRIPTION FACTOR-RELATED
S08_55248024	Turipana	FarmCPU	YLP	6.74683e-06	Chr08	55248024	Chr08:55248024-55248025	Phvul.008G205000	1443	55255486	55256928	(1 of 3) PTHR10641:SF475 - MYB TRANSCRIPTION FACTOR-RELATED
S08_62787766	Caribia	Blink	YLP	2.38593e-06	Chr08	62787766	Chr08:62787766-62787767	Phvul.008G289400	6907	62776390	62783296	NA
S08_62787766	Caribia	FarmCPU	YLP	6.50389e-06	Chr08	62787766	Chr08:62787766-62787767	Phvul.008G289400	6907	62776390	62783296	NA
S08_62787766	Caribia	Blink	YLP	2.38593e-06	Chr08	62787766	Chr08:62787766-62787767	Phvul.008G289500	2780	62786474	62789253	(1 of 6) K10775 - phenylalanine ammonia-lyase (E4.3.1.24)
S08_62787766	Caribia	FarmCPU	YLP	6.50389e-06	Chr08	62787766	Chr08:62787766-62787767	Phvul.008G289500	2780	62786474	62789253	(1 of 6) K10775 - phenylalanine ammonia-lyase (E4.3.1.24)
S08_62787766	Caribia	FarmCPU	YLP	6.50389e-06	Chr08	62787766	Chr08:62787766-62787767	Phvul.008G289600	2774	62790201	62792974	(1 of 2) PTHR10766:SF44 - ENDOMEMBRANE FAMILY PROTEIN 70
S08_62787766	Caribia	Blink	YLP	2.38593e-06	Chr08	62787766	Chr08:62787766-62787767	Phvul.008G289600	2774	62790201	62792974	(1 of 2) PTHR10766:SF44 - ENDOMEMBRANE FAMILY PROTEIN 70
S08_62787766	Caribia	FarmCPU	YLP	6.50389e-06	Chr08	62787766	Chr08:62787766-62787767	Phvul.008G289700	1684	62794473	62796156	(1 of 1) K08909 - light-harvesting complex I chlorophyll a/b binding protein 3 (LHCA3)
S08_62787766	Caribia	Blink	YLP	2.38593e-06	Chr08	62787766	Chr08:62787766-62787767	Phvul.008G289800	3137	62797857	62800993	(1 of 1) PTHR23091:SF46 - N-ALPHA-ACETYLTRANSFERASE 50
S08_62895183	Caribia	Blink	YLP	9.4543e-05	Chr08	62895183	Chr08:62895183-62895184	Phvul.008G291400	7248	62887873	62895120	(1 of 1) PTHR11206:SF149 - MATE EFFLUX FAMILY PROTEIN 3, CHLOROPLASTIC
S08_62895194	Caribia	Blink	YLP	9.4543e-05	Chr08	62895194	Chr08:62895194-62895195	Phvul.008G291400	7248	62887873	62895120	(1 of 1) PTHR11206:SF149 - MATE EFFLUX FAMILY PROTEIN 3, CHLOROPLASTIC
S08_62895183	Caribia	Blink	YLP	9.4543e-05	Chr08	62895183	Chr08:62895183-62895184	Phvul.008G291500	1856	62894594	62896449	(1 of 4) 1.1.1.41 - Isocitrate dehydrogenase (NAD(+)) / Nicotinamide adenine dinucleotide isocitrate dehydrogenase
S08_62895194	Caribia	Blink	YLP	9.4543e-05	Chr08	62895194	Chr08:62895194-62895195	Phvul.008G291500	1856	62894594	62896449	(1 of 4) 1.1.1.41 - Isocitrate dehydrogenase (NAD(+)) / Nicotinamide adenine dinucleotide isocitrate dehydrogenase
S08_62895183	Caribia	Blink	YLP	9.4543e-05	Chr08	62895183	Chr08:62895183-62895184	Phvul.008G291600	1776	62896361	62898136	(1 of 1) 3.1.3.73 - Adenosylcobalamin/alpha-ribazole phosphatase / Alpha-ribazole phosphatase
S08_62895194	Caribia	Blink	YLP	9.4543e-05	Chr08	62895194	Chr08:62895194-62895195	Phvul.008G291600	1776	62896361	62898136	(1 of 1) 3.1.3.73 - Adenosylcobalamin/alpha-ribazole phosphatase / Alpha-ribazole phosphatase
S08_62895194	Caribia	Blink	YLP	9.4543e-05	Chr08	62895194	Chr08:62895194-62895195	Phvul.008G291700	597	62899323	62899919	(1 of 42) PF13912 - C2H2-type zinc finger (zf-C2H2_6)
S08_62895183	Caribia	Blink	YLP	9.4543e-05	Chr08	62895183	Chr08:62895183-62895184	Phvul.008G291800	2789	62905298	62908086	(1 of 2) PTHR32002:SF3 - PROTEIN NLP1-RELATED
S08_62895194	Caribia	Blink	YLP	9.4543e-05	Chr08	62895194	Chr08:62895194-62895195	Phvul.008G291800	2789	62905298	62908086	(1 of 2) PTHR32002:SF3 - PROTEIN NLP1-RELATED
S09_22230215	Motilonia	Blink	VB	2.58658e-11	Chr09	22230215	Chr09:22230215-22230216	Phvul.009G148700	3346	22220237	22223582	(1 of 3) K02879 - large subunit ribosomal protein L17 (RP-L17, MRPL17, rplQ)
S09_22230215	Motilonia	Blink	VB	2.58658e-11	Chr09	22230215	Chr09:22230215-22230216	Phvul.009G148800	6255	22227110	22233364	(1 of 3) PTHR11183:SF56 - UDP-GLUCURONATE:XYLAN ALPHA-GLUCURONOSYLTRANSFERASE 3-RELATED
S09_22230215	Motilonia	Blink	VB	2.58658e-11	Chr09	22230215	Chr09:22230215-22230216	Phvul.009G148900	2757	22235325	22238081	(1 of 2) PTHR31707:SF24 - PECTINESTERASE/PECTINESTERASE INHIBITOR 51-RELATED
S09_22820891	Caribia	Blink	YLP	6.10496e-05	Chr09	22820891	Chr09:22820891-22820892	Phvul.009G153700	6358	22809287	22815644	(1 of 2) PTHR22950//PTHR22950:SF310 - AMINO ACID TRANSPORTER // SUBFAMILY NOT NAMED
S09_22820891	Caribia	Blink	YLP	6.10496e-05	Chr09	22820891	Chr09:22820891-22820892	Phvul.009G153800	8032	22815762	22823793	(1 of 9) PTHR23172 - AUXILIN/CYCLIN G-ASSOCIATED KINASE-RELATED
S09_36274628	Turipana	FarmCPU	SB	8.80334e-06	Chr09	36274628	Chr09:36274628-36274629	Phvul.009G241400	911	36268317	36269227	NA
S09_36274654	Turipana	FarmCPU	SB	8.80334e-06	Chr09	36274654	Chr09:36274654-36274655	Phvul.009G241400	911	36268317	36269227	NA
S09_36274628	Turipana	Blink	SB	8.73266e-06	Chr09	36274628	Chr09:36274628-36274629	Phvul.009G241400	911	36268317	36269227	NA
S09_36274654	Turipana	Blink	SB	8.73266e-06	Chr09	36274654	Chr09:36274654-36274655	Phvul.009G241400	911	36268317	36269227	NA
S09_36274628	Turipana	Blink	SN	8.73266e-06	Chr09	36274628	Chr09:36274628-36274629	Phvul.009G241400	911	36268317	36269227	NA
S09_36274655	Turipana	Blink	SN	8.73266e-06	Chr09	36274655	Chr09:36274655-36274656	Phvul.009G241400	911	36268317	36269227	NA
S09_36274628	Turipana	FarmCPU	SN	8.80334e-06	Chr09	36274628	Chr09:36274628-36274629	Phvul.009G241400	911	36268317	36269227	NA
S09_36274654	Turipana	FarmCPU	SN	8.80334e-06	Chr09	36274654	Chr09:36274654-36274655	Phvul.009G241400	911	36268317	36269227	NA
S09_36274655	Turipana	FarmCPU	SN	8.80334e-06	Chr09	36274655	Chr09:36274655-36274656	Phvul.009G241400	911	36268317	36269227	NA
S09_36274655	Turipana	Blink	SB	8.73266e-06	Chr09	36274655	Chr09:36274655-36274656	Phvul.009G241400	911	36268317	36269227	NA
S09_36274655	Turipana	FarmCPU	SB	8.80334e-06	Chr09	36274655	Chr09:36274655-36274656	Phvul.009G241400	911	36268317	36269227	NA
S09_36274654	Turipana	Blink	SN	8.73266e-06	Chr09	36274654	Chr09:36274654-36274655	Phvul.009G241400	911	36268317	36269227	NA
S09_36274654	Turipana	Blink	SN	8.73266e-06	Chr09	36274654	Chr09:36274654-36274655	Phvul.009G241500	171	36269648	36269818	NA
S09_36274628	Turipana	Blink	SN	8.73266e-06	Chr09	36274628	Chr09:36274628-36274629	Phvul.009G241500	171	36269648	36269818	NA
S09_36274655	Turipana	FarmCPU	SN	8.80334e-06	Chr09	36274655	Chr09:36274655-36274656	Phvul.009G241500	171	36269648	36269818	NA
S09_36274655	Turipana	Blink	SN	8.73266e-06	Chr09	36274655	Chr09:36274655-36274656	Phvul.009G241500	171	36269648	36269818	NA
S09_36274628	Turipana	FarmCPU	SN	8.80334e-06	Chr09	36274628	Chr09:36274628-36274629	Phvul.009G241500	171	36269648	36269818	NA
S09_36274654	Turipana	FarmCPU	SN	8.80334e-06	Chr09	36274654	Chr09:36274654-36274655	Phvul.009G241500	171	36269648	36269818	NA
S09_36274628	Turipana	FarmCPU	PN	8.80334e-06	Chr09	36274628	Chr09:36274628-36274629	Phvul.009G241600	17929	36269651	36287579	(1 of 60) 2.1.1.43 - Histone-lysine N-methyltransferase / Protein-lysine N-methyltransferase
S09_36274628	Turipana	Blink	SB	8.73266e-06	Chr09	36274628	Chr09:36274628-36274629	Phvul.009G241600	17929	36269651	36287579	(1 of 60) 2.1.1.43 - Histone-lysine N-methyltransferase / Protein-lysine N-methyltransferase
S09_36274628	Turipana	FarmCPU	SB	8.80334e-06	Chr09	36274628	Chr09:36274628-36274629	Phvul.009G241600	17929	36269651	36287579	(1 of 60) 2.1.1.43 - Histone-lysine N-methyltransferase / Protein-lysine N-methyltransferase
S09_36274654	Turipana	FarmCPU	PN	8.80334e-06	Chr09	36274654	Chr09:36274654-36274655	Phvul.009G241600	17929	36269651	36287579	(1 of 60) 2.1.1.43 - Histone-lysine N-methyltransferase / Protein-lysine N-methyltransferase
S09_36274628	Turipana	FarmCPU	VB	8.80334e-06	Chr09	36274628	Chr09:36274628-36274629	Phvul.009G241600	17929	36269651	36287579	(1 of 60) 2.1.1.43 - Histone-lysine N-methyltransferase / Protein-lysine N-methyltransferase
S09_36274628	Turipana	Blink	PN	8.73266e-06	Chr09	36274628	Chr09:36274628-36274629	Phvul.009G241600	17929	36269651	36287579	(1 of 60) 2.1.1.43 - Histone-lysine N-methyltransferase / Protein-lysine N-methyltransferase
S09_36274628	Turipana	Blink	SN	8.73266e-06	Chr09	36274628	Chr09:36274628-36274629	Phvul.009G241600	17929	36269651	36287579	(1 of 60) 2.1.1.43 - Histone-lysine N-methyltransferase / Protein-lysine N-methyltransferase
S09_36274654	Turipana	Blink	SN	8.73266e-06	Chr09	36274654	Chr09:36274654-36274655	Phvul.009G241600	17929	36269651	36287579	(1 of 60) 2.1.1.43 - Histone-lysine N-methyltransferase / Protein-lysine N-methyltransferase
S09_36274655	Turipana	Blink	SN	8.73266e-06	Chr09	36274655	Chr09:36274655-36274656	Phvul.009G241600	17929	36269651	36287579	(1 of 60) 2.1.1.43 - Histone-lysine N-methyltransferase / Protein-lysine N-methyltransferase
S09_36274628	Turipana	FarmCPU	SN	8.80334e-06	Chr09	36274628	Chr09:36274628-36274629	Phvul.009G241600	17929	36269651	36287579	(1 of 60) 2.1.1.43 - Histone-lysine N-methyltransferase / Protein-lysine N-methyltransferase
S09_36274654	Turipana	FarmCPU	SN	8.80334e-06	Chr09	36274654	Chr09:36274654-36274655	Phvul.009G241600	17929	36269651	36287579	(1 of 60) 2.1.1.43 - Histone-lysine N-methyltransferase / Protein-lysine N-methyltransferase
S09_36274655	Turipana	FarmCPU	SN	8.80334e-06	Chr09	36274655	Chr09:36274655-36274656	Phvul.009G241600	17929	36269651	36287579	(1 of 60) 2.1.1.43 - Histone-lysine N-methyltransferase / Protein-lysine N-methyltransferase
S09_36274655	Turipana	Blink	PN	8.73266e-06	Chr09	36274655	Chr09:36274655-36274656	Phvul.009G241600	17929	36269651	36287579	(1 of 60) 2.1.1.43 - Histone-lysine N-methyltransferase / Protein-lysine N-methyltransferase
S09_36274655	Turipana	FarmCPU	PN	8.80334e-06	Chr09	36274655	Chr09:36274655-36274656	Phvul.009G241600	17929	36269651	36287579	(1 of 60) 2.1.1.43 - Histone-lysine N-methyltransferase / Protein-lysine N-methyltransferase
S09_36274654	Turipana	Blink	SB	8.73266e-06	Chr09	36274654	Chr09:36274654-36274655	Phvul.009G241600	17929	36269651	36287579	(1 of 60) 2.1.1.43 - Histone-lysine N-methyltransferase / Protein-lysine N-methyltransferase
S09_36274655	Turipana	Blink	SB	8.73266e-06	Chr09	36274655	Chr09:36274655-36274656	Phvul.009G241600	17929	36269651	36287579	(1 of 60) 2.1.1.43 - Histone-lysine N-methyltransferase / Protein-lysine N-methyltransferase
S09_36274654	Turipana	FarmCPU	SB	8.80334e-06	Chr09	36274654	Chr09:36274654-36274655	Phvul.009G241600	17929	36269651	36287579	(1 of 60) 2.1.1.43 - Histone-lysine N-methyltransferase / Protein-lysine N-methyltransferase
S09_36274655	Turipana	FarmCPU	SB	8.80334e-06	Chr09	36274655	Chr09:36274655-36274656	Phvul.009G241600	17929	36269651	36287579	(1 of 60) 2.1.1.43 - Histone-lysine N-methyltransferase / Protein-lysine N-methyltransferase
S09_36274654	Turipana	FarmCPU	VB	8.80334e-06	Chr09	36274654	Chr09:36274654-36274655	Phvul.009G241600	17929	36269651	36287579	(1 of 60) 2.1.1.43 - Histone-lysine N-methyltransferase / Protein-lysine N-methyltransferase
S09_36274655	Turipana	FarmCPU	VB	8.80334e-06	Chr09	36274655	Chr09:36274655-36274656	Phvul.009G241600	17929	36269651	36287579	(1 of 60) 2.1.1.43 - Histone-lysine N-methyltransferase / Protein-lysine N-methyltransferase
S09_36274654	Turipana	Blink	PN	8.73266e-06	Chr09	36274654	Chr09:36274654-36274655	Phvul.009G241600	17929	36269651	36287579	(1 of 60) 2.1.1.43 - Histone-lysine N-methyltransferase / Protein-lysine N-methyltransferase
S09_36746565	Turipana	Blink	SN	7.19783e-06	Chr09	36746565	Chr09:36746565-36746566	Phvul.009G246300	9249	36746263	36755511	(1 of 2) K03347 - cullin 1 (CUL1, CDC53)
S09_36746565	Turipana	FarmCPU	SN	7.25706e-06	Chr09	36746565	Chr09:36746565-36746566	Phvul.009G246300	9249	36746263	36755511	(1 of 2) K03347 - cullin 1 (CUL1, CDC53)
S09_36746565	Turipana	FarmCPU	PN	7.25706e-06	Chr09	36746565	Chr09:36746565-36746566	Phvul.009G246300	9249	36746263	36755511	(1 of 2) K03347 - cullin 1 (CUL1, CDC53)
S09_36746565	Turipana	Blink	SB	7.19783e-06	Chr09	36746565	Chr09:36746565-36746566	Phvul.009G246300	9249	36746263	36755511	(1 of 2) K03347 - cullin 1 (CUL1, CDC53)
S09_36746565	Turipana	FarmCPU	SB	7.25706e-06	Chr09	36746565	Chr09:36746565-36746566	Phvul.009G246300	9249	36746263	36755511	(1 of 2) K03347 - cullin 1 (CUL1, CDC53)
S09_36746565	Turipana	Blink	PN	7.19783e-06	Chr09	36746565	Chr09:36746565-36746566	Phvul.009G246300	9249	36746263	36755511	(1 of 2) K03347 - cullin 1 (CUL1, CDC53)
S09_36746565	Turipana	FarmCPU	VB	7.25706e-06	Chr09	36746565	Chr09:36746565-36746566	Phvul.009G246300	9249	36746263	36755511	(1 of 2) K03347 - cullin 1 (CUL1, CDC53)
S10_41406265	Carmen	Blink	YLP	7.28473e-05	Chr10	41406265	Chr10:41406265-41406266	Phvul.010G133100	684	41405955	41406638	(1 of 3) PTHR11702:SF26 - DEVELOPMENTALLY-REGULATED GTP-BINDING PROTEIN 2
S10_41406265	Carmen	FarmCPU	YLP	7.41443e-05	Chr10	41406265	Chr10:41406265-41406266	Phvul.010G133100	684	41405955	41406638	(1 of 3) PTHR11702:SF26 - DEVELOPMENTALLY-REGULATED GTP-BINDING PROTEIN 2
S11_140976	Motilonia	FarmCPU	SN	5.68422e-05	Chr11	140976	Chr11:140976-140977	Phvul.011G001500	6297	131340	137636	(1 of 1) 2.8.4.5 - tRNA (N(6)-L-threonylcarbamoyladenosine(37)-C(2))-methylthiotransferase / Methylthio-threonylcarbamoyl-adenosine transferase B
S11_140976	Motilonia	Blink	SN	5.66219e-05	Chr11	140976	Chr11:140976-140977	Phvul.011G001500	6297	131340	137636	(1 of 1) 2.8.4.5 - tRNA (N(6)-L-threonylcarbamoyladenosine(37)-C(2))-methylthiotransferase / Methylthio-threonylcarbamoyl-adenosine transferase B
S11_140976	Motilonia	FarmCPU	SN	5.68422e-05	Chr11	140976	Chr11:140976-140977	Phvul.011G001600	3954	137709	141662	(1 of 1) PTHR10024:SF197 - C2 CALCIUM/LIPID-BINDING PLANT PHOSPHORIBOSYLTRANSFERASE FAMILY PROTEIN
S11_140976	Motilonia	Blink	PN	5.66219e-05	Chr11	140976	Chr11:140976-140977	Phvul.011G001600	3954	137709	141662	(1 of 1) PTHR10024:SF197 - C2 CALCIUM/LIPID-BINDING PLANT PHOSPHORIBOSYLTRANSFERASE FAMILY PROTEIN
S11_140976	Motilonia	FarmCPU	PN	5.68422e-05	Chr11	140976	Chr11:140976-140977	Phvul.011G001600	3954	137709	141662	(1 of 1) PTHR10024:SF197 - C2 CALCIUM/LIPID-BINDING PLANT PHOSPHORIBOSYLTRANSFERASE FAMILY PROTEIN
S11_140976	Motilonia	Blink	SN	5.66219e-05	Chr11	140976	Chr11:140976-140977	Phvul.011G001600	3954	137709	141662	(1 of 1) PTHR10024:SF197 - C2 CALCIUM/LIPID-BINDING PLANT PHOSPHORIBOSYLTRANSFERASE FAMILY PROTEIN
S11_140976	Motilonia	FarmCPU	SN	5.68422e-05	Chr11	140976	Chr11:140976-140977	Phvul.011G001700	1528	145281	146808	(1 of 1) PTHR23241:SF50 - LATE EMBRYOGENESIS ABUNDANT DOMAIN-CONTAINING PROTEIN-RELATED
S11_140976	Motilonia	Blink	SN	5.66219e-05	Chr11	140976	Chr11:140976-140977	Phvul.011G001700	1528	145281	146808	(1 of 1) PTHR23241:SF50 - LATE EMBRYOGENESIS ABUNDANT DOMAIN-CONTAINING PROTEIN-RELATED
S11_140976	Motilonia	Blink	PN	5.66219e-05	Chr11	140976	Chr11:140976-140977	Phvul.011G001700	1528	145281	146808	(1 of 1) PTHR23241:SF50 - LATE EMBRYOGENESIS ABUNDANT DOMAIN-CONTAINING PROTEIN-RELATED
S11_140976	Motilonia	FarmCPU	PN	5.68422e-05	Chr11	140976	Chr11:140976-140977	Phvul.011G001700	1528	145281	146808	(1 of 1) PTHR23241:SF50 - LATE EMBRYOGENESIS ABUNDANT DOMAIN-CONTAINING PROTEIN-RELATED
S11_140976	Motilonia	Blink	PN	5.66219e-05	Chr11	140976	Chr11:140976-140977	Phvul.011G001800	3695	147096	150790	(1 of 158) PF00010 - Helix-loop-helix DNA-binding domain (HLH)
S11_140976	Motilonia	FarmCPU	PN	5.68422e-05	Chr11	140976	Chr11:140976-140977	Phvul.011G001800	3695	147096	150790	(1 of 158) PF00010 - Helix-loop-helix DNA-binding domain (HLH)
S11_140976	Motilonia	FarmCPU	PN	5.68422e-05	Chr11	140976	Chr11:140976-140977	Phvul.011G001900	3737	150223	153959	(1 of 2) PTHR11654:SF94 - PROTEIN NRT1/ PTR FAMILY 5.10-RELATED
S11_140976	Motilonia	Blink	PN	5.66219e-05	Chr11	140976	Chr11:140976-140977	Phvul.011G001900	3737	150223	153959	(1 of 2) PTHR11654:SF94 - PROTEIN NRT1/ PTR FAMILY 5.10-RELATED
S11_234553	Motilonia	FarmCPU	SN	3.72526e-05	Chr11	234553	Chr11:234553-234554	Phvul.011G003000	2443	227855	230297	(1 of 2) PTHR23359:SF72 - ADENYLATE KINASE FAMILY PROTEIN
S11_234553	Motilonia	Blink	SN	3.71019e-05	Chr11	234553	Chr11:234553-234554	Phvul.011G003000	2443	227855	230297	(1 of 2) PTHR23359:SF72 - ADENYLATE KINASE FAMILY PROTEIN
S11_234553	Motilonia	Blink	SN	3.71019e-05	Chr11	234553	Chr11:234553-234554	Phvul.011G003100	2700	232155	234854	(1 of 1) PTHR27003:SF38 - SERINE/THREONINE-PROTEIN KINASE-LIKE PROTEIN CCR4
S11_234553	Motilonia	FarmCPU	PN	3.72526e-05	Chr11	234553	Chr11:234553-234554	Phvul.011G003100	2700	232155	234854	(1 of 1) PTHR27003:SF38 - SERINE/THREONINE-PROTEIN KINASE-LIKE PROTEIN CCR4
S11_234553	Motilonia	FarmCPU	SN	3.72526e-05	Chr11	234553	Chr11:234553-234554	Phvul.011G003100	2700	232155	234854	(1 of 1) PTHR27003:SF38 - SERINE/THREONINE-PROTEIN KINASE-LIKE PROTEIN CCR4
S11_234553	Motilonia	Blink	PN	3.71019e-05	Chr11	234553	Chr11:234553-234554	Phvul.011G003100	2700	232155	234854	(1 of 1) PTHR27003:SF38 - SERINE/THREONINE-PROTEIN KINASE-LIKE PROTEIN CCR4
S11_234553	Motilonia	Blink	SN	3.71019e-05	Chr11	234553	Chr11:234553-234554	Phvul.011G003200	4764	235742	240505	(1 of 1) PTHR27000:SF97 - LEUCINE-RICH RECEPTOR-LIKE PROTEIN KINASE
S11_234553	Motilonia	FarmCPU	PN	3.72526e-05	Chr11	234553	Chr11:234553-234554	Phvul.011G003200	4764	235742	240505	(1 of 1) PTHR27000:SF97 - LEUCINE-RICH RECEPTOR-LIKE PROTEIN KINASE
S11_234553	Motilonia	FarmCPU	SN	3.72526e-05	Chr11	234553	Chr11:234553-234554	Phvul.011G003200	4764	235742	240505	(1 of 1) PTHR27000:SF97 - LEUCINE-RICH RECEPTOR-LIKE PROTEIN KINASE
S11_234553	Motilonia	Blink	PN	3.71019e-05	Chr11	234553	Chr11:234553-234554	Phvul.011G003200	4764	235742	240505	(1 of 1) PTHR27000:SF97 - LEUCINE-RICH RECEPTOR-LIKE PROTEIN KINASE
S11_234553	Motilonia	FarmCPU	PN	3.72526e-05	Chr11	234553	Chr11:234553-234554	Phvul.011G003300	7861	241128	248988	(1 of 1) K01514 - exopolyphosphatase (PRUNE, PPX1)
S11_234553	Motilonia	Blink	PN	3.71019e-05	Chr11	234553	Chr11:234553-234554	Phvul.011G003300	7861	241128	248988	(1 of 1) K01514 - exopolyphosphatase (PRUNE, PPX1)
S11_1941844	Motilonia	FarmCPU	VB	5.50539e-05	Chr11	1941844	Chr11:1941844-1941845	Phvul.011G076150	14982	1927572	1942553	(1 of 2) K14834 - nucleolar complex protein 3 (NOC3)
S11_1941844	Motilonia	FarmCPU	VB	5.50539e-05	Chr11	1941844	Chr11:1941844-1941845	Phvul.011G076300	3090	1944064	1947153	(1 of 2) K02996 - small subunit ribosomal protein S9 (RP-S9, MRPS9, rpsI)
